# Diurnal rhythmicity in metabolism and salivary effector expression shapes aphid performance on host plants

**DOI:** 10.1101/2024.01.20.576473

**Authors:** Jinlong Han, Daniel Kunk, Meihua Cui, Yoshiahu Goldstein, Vered Tzin, Vamsi J. Nalam

## Abstract

Diurnal rhythms influence insect behavior, physiology, and metabolism, optimizing their performance by adapting to daily changes in the environment. While their impact on agricultural pests has been briefly explored, our understanding of how these rhythms drive adaptative responses in pest biology and influence host colonization remains elusive. Here, we show that a notorious global aphid pest, *Rhopalosiphum padi*, exhibits distinct diurnal patterns in feeding behavior, with elevated honeydew excretion at night and extended phloem salivation during early nighttime. Temporal aphid transcriptome profiling reveals four diurnally rhythmic clusters, two of which peak at night, exhibiting enrichment in carbohydrate and amino acid metabolism. Beyond the established role in manipulating host responses and allowing sustained feeding, our study reveals novel evidence of cyclical fluctuations in salivary effector expression in an insect species. Silencing key effector genes, peaking in expression during the increased nighttime salivation, results in a more pronounced reduction in aphid excretion activity on host plants during the night compared to the day, a phenomenon not observed on artificial diets. A better understanding of aphid diurnal rhythms and their roles in shaping aphid performance provides a promising avenue to refine and optimize pest management, granting a strategic advantage for minimizing crop damage.
