## Supplementary Data 1 for "Diurnal rhythmicity in metabolism and salivary effector expression shapes aphid performance on host plants"

### Sheet: Sheet1
Supplementary Data 1. Results for Electrical penetration graph (EPG) parameters measured for aphids feeding on wheat plants over 24 hours
Note: Aphid feeding was recorded at 4-hour intervals, starting at 0 zeitgeber time (zt, when the lights were turned on). Lights were turned off at 12zt. The table displays the EPG parameters assessed, the parameter definition, the unit of measurement, and the plant tissue/layer and experiment involved. Results are displayed as means and standard error of the mean (SEM). Different letters represen…
Acronym	Description	Unit	0zt			4zt			8zt			12zt			16zt			20zt			p-value	Related to	Experiment
			Mean	SEM		Mean	SEM		Mean	SEM		Mean	SEM		Mean	SEM		Mean	SEM
			n = 25			n = 21			n = 26			n = 23			n = 29			n = 16
Behaviors associated with Non-probing
n_Np	Number of np	number	5.1	0.68	b	7.38	1.1	a	5.2	0.582	ab	5.522	0.949	ab	5.8	0.634	ab	4.375	0.712	b	0.212	All Tissues	Plant acceptability
s_np	Total duration of np	minutes	27.51	4.84	a	26.44	3.18	ab	19.8	4.12	ab	24.51	5.68	ab	13.47	2.01	b	32.26	11.63	a	0.146	All Tissues	Plant acceptability
a_Np	Mean duration of np	minutes	7.59	1.6	a	4.29	0.53	ab	4.56	0.96	ab	6.41667	1.88333	a	2.77	0.44	b	7.33	2.25	a	0.056	All Tissues	Plant acceptability
s_2np	Duration of the second nonprobe period	minutes	5.19	0.88	ab	4.59	1.2	ab	2.39	0.51	ab	3.32667	0.73	ab	1.06	0.21	b	7.34	4.15	a	0.024	Epidermis and Mesophyll	Plant acceptability
s_np.1E	Duration of nonprobe period before the first E	minutes	20.91	4.4	a	19.51	3.01	a	11.81	1.87	ab	18.11	5.36	ab	8.26	0.9	b	21.09	8.3	a	0.093	All Tissues	Plant acceptability
Behaviors associated with probing
n_Pr	Number of probes	number	5.1	0.7	b	7.4	1.1	a	5.2	0.6	ab	5.522	0.949	ab	5.793	0.634	ab	4.375	0.712	b	0.212	All Tissues	Plant acceptability
t_1Pr	Time to first probe from start of EPG	minutes	8.5	1.41	ab	5.98	1.29	b	6.98	0.9	ab	13.72	5.5	a	5.88	0.84	b	9.2	2.36	ab	0.232	Epidermis and Mesophyll	Plant acceptability
s_Pr	Total probing time	minutes	212.49	4.84	b	213.56	3.18	ab	220.21	4.12	ab	206.6	5.68333	ab	226.53	2.01	a	207.74	11.63	b	0.146	All Tissues	Plant acceptability
s_1Pr	Duration of 1st probe	minutes	48.41	14.33	a	35.44	13	a	60.75	15.95	a	60.34	14.49	a	41.34	9.69	a	46.52	19.65	a	0.746	Epidermis and Mesophyll	Plant acceptability
s_2Pr	Duration of 2nd probe	minutes	71.16	15.96	a	21.55	11.51	b	33.36	11.53	ab	52.15	13.64	ab	61.43	13.81	a	56.16	19.23	ab	0.138	Epidermis and Mesophyll	Plant acceptability
%probtimeinC	% of probing spent in C	percentage	27.3	3.1	a	31.4	3.3	a	28.7	3	a	30.46	3.18	a	24.56	2.45	a	25.8	5.3	a	0.651	All Tissues	Plant acceptability
%probtimeinE1	% of probing spent in E1	percentage	5.99	1.76	b	6.68	1.65	ab	9.23	1.7	ab	10.78	2.5	a	6.4	1	ab	7.2	1.4	ab	0.307	Phloem	Plant acceptability
%probtimeinE2	% of probing spent in E2	percentage	44.7	5.1	a	50.8	5.3	a	48.6	4	a	43.2	5.64	a	49.7	4.6	a	49.4	7.9	a	0.645	Phloem	Plant acceptability
Behaviors in the pathway phase
n_C	Number of C	number	10.4	1	a	12	1.6	a	11.1	1	a	12.35	1.58	a	13.3	1.4	a	10	1.2	a	0.512	All Tissues	Plant acceptability
s_C	Total duration of C	minutes	55.48	5.55	ab	65.54	6.24	ab	62.29	6.65	ab	66.2667	6.9	a	54.98	5.34	ab	46.32	7.45	b	0.294	All Tissues	Plant acceptability
a_C	Mean duration of C	minutes	5.72	0.45	a	6.1	0.43	a	5.66	0.37	ab	6.13167	0.495	a	4.54	0.31	b	4.91	0.7	ab	0.052	All Tissues	Plant acceptability
n_Pr.1E1	Number of probes to the 1st E1 (including the probe of the 1st E1)	number	3.5	0.5	b	5.6	1	a	3.2	0.5	b	2.652	0.425	b	3	0.3	b	3.2	0.7	b	0.007	Epidermis and Mesophyll	Plant acceptability
n_pd	Number of pd	number	34.2	3.8	bc	44.8	4.7	ab	45.73	4.6	ab	47.87	5.61	a	51.21	5.19	a	28.81	4.4	c	0.018	All Tissues	Plant acceptability
s_pd	Total duration of pd	minutes	2.99	0.33	ab	3.23	0.33	ab	3.34	0.37	a	3.48167	0.39	a	3.45	0.36	a	2.16	0.39	b	0.212	All Tissues	Plant acceptability
Behaviors associated with the sieve element phase
t_1Erec	Time to first E from start of EPG	minutes	88.87	9.43	a	76.99	10.74	ab	56.41	7.02	b	71.85	9.13	ab	65.51	6.99	ab	78.3	16.01	ab	0.185	Epidermis and Mesophyll	Plant acceptability
s_E	Total duration of E	minutes	109.59	11.54	a	124.1	11.69	a	127.96	9.34	a	112.483	11.4167	a	127.46	9.47	a	124.14	19.08	a	0.78	Phloem	Plant acceptability
n_E1	Number of E1	number	3.7	0.5	b	4.95	1.3	ab	6.423	0.9	a	6.087	1	ab	6.448	1	a	3.625	0.576	b	0.068	Phloem	Plant acceptability
s_E1	Total duration of E1	minutes	12.13	3.67	b	14.23	3.43	ab	20.73	4.05	ab	24.0667	5.76667	a	14.39	2.24	ab	13.8	2.7	ab	0.191	Phloem	Plant acceptability
n_sgE1	Number of single E1	number	2.2	0.47	ab	1.583	0.23	b	3	0.51	ab	3.118	0.58	ab	3.524	0.7	a	2.364	0.47	ab	0.215	Phloem	Plant acceptability
s_sgE1	Total duration of single E1	minutes	10.6167	3.95	a	10.25	3.66667	a	10.6833	2.96667	a	11.1167	2.45	a	7.23333	2.35	a	5.76667	1.7	a	0.774	Phloem	Plant acceptability
t_1E2.rec	Time to first E2 from start of EPG	minutes	104.317	9.28	a	87.08	11.04	ab	73.25	9.38	b	80.9	11.04	ab	70.82	7.82	b	99.95	18.99	ab	0.138	All Tissues	Plant acceptability
n_E2	Number of E2	number	2.1	0.2	b	3.5	1	ab	3.5	0.7	ab	3.2	0.4	a	3.4	0.5	ab	1.9	0.3	ab	0.268	Phloem	Plant acceptability
s_E2	Total duration of E2	minutes	97.46	11.51	a	109.87	12.43	a	107.24	9.39	a	92.4333	12.5	a	113.07	10.57	a	126.1	17.2	a	0.529	Phloem	Plant acceptability
E2index	Potential E2 index	percentage	69.2	5.9	ab	74.2	6.3	a	67.7	5.9	ab	52.83	6.2	b	67.6	5.6	ab	77.3	7.9	a	0.16	Phloem	Plant acceptability
%_E1/E12	Contribution of E1 to phloem phase (%)	percentage	14.8	3.7	b	13.5	3.2	b	19	4.1	ab	28.27	6.55	a	15.8	3.4	ab	24.7	7.9	ab	0.195	Phloem	Plant acceptability
Derailed stylet phase (F)
n_F	Number of F	number	4.188	0.823	a	3.5	0.824	ab	2	0.357	b	3.071	0.597	ab	2.818	0.364	ab	2.917	0.452	ab	0.201	Epidermis and Mesophyll	Plant acceptability
s_F	Total duration of F	minutes	64.15	9.01667	a	36.2167	14.1167	ab	27.9667	7.88333	b	46.7667	10.3	ab	46.0333	7.58333	ab	36.8167	11.8333	ab	0.172	Epidermis and Mesophyll	Plant acceptability
%probtimeinF	% of probing spent in F	percentage	29.46	4.02	a	16.87	6.81	ab	12.54	3.62	b	21.65	4.59	ab	20.19	3.33	ab	16.87	5.02	b	0.138	All Tissues	Plant acceptability
Xylem feeding
n_G	Number of G	number	1.667	0.494	a	1.143	0.143	a	1.846	0.436	a	1.727	0.359	a	1.5	0.167	a	2	0.567	a	0.79	Xylem	Plant acceptability
s_G	Duration of G	number	26.5	6.83333	a	30.3833	10.9833	a	36.25	8.78333	a	17.5333	6.2	a	26.5833	6.01667	a	19.3333	5.31667	a	0.466	Xylem	Plant acceptability
%probtimeinG	% of probing spent in G	percentage	12.93	3.6	a	14.18	4.77	a	16.46	3.86	a	8.9	3.01	a	11.61	2.62	a	9.89	2.96	a	0.605	Xylem	Plant acceptability
