## Supplementary Data 5 for "Diurnal rhythmicity in metabolism and salivary effector expression shapes aphid performance on host plants"

### Sheet: Sheet1
Supplementary Data 5. Results for Electrical penetration graph (EPG) parameters measured for aphids feeding on wheat plants after silencing E8696 salivary effector gene
Note: Aphid feeding was recorded for 8 hours. The table displays the EPG parameters assessed, the parameter definition, the unit of measurement, and the plant tissue/layer and experiment involved. Results are displayed as means and standard error of the mean (SEM). Statistical differences between treatments were determined by Mann-Whitney tests (p<0.05).
Acronym	Description	Unit	dsGFP		dsE8696		p-value	Related to	Experiment
			Mean	SEM	Mean	SEM
			n = 15		n = 13
Behaviors associated with Non-probing
n_Np	Number of np	number	6.8	1.8	3.1	0.5	0.03	All Tissues	Plant acceptability
s_np	Total duration of np	minutes	24.3	5.6	54	27.3	0.89	All Tissues	Plant acceptability
a_Np	Mean duration of np	minutes	5.2	2.1	25.4	13.8	0.02	All Tissues	Plant acceptability
s_2np	Duration of the second nonprobe period	minutes	6.8	4.1	57	35.8	0.26	Epidermis and Mesophyll	Plant acceptability
s_np.1E	Duration of nonprobe period before the first E	minutes	16.8	4.5	8.7	1.5	0.29	All Tissues	Plant acceptability
Behaviors associated with probing
n_Pr	Number of probes	number	6.8	1.8	3.1	0.5	0.03	All Tissues	Plant acceptability
t_1Pr	Time to first probe from start of EPG	minutes	6.7	1.1	6.4	1.2	0.61	Epidermis and Mesophyll	Plant acceptability
s_Pr	Total probing time	minutes	455.7	5.6	426	27.3	0.89	All Tissues	Plant acceptability
s_1Pr	Duration of 1st probe	minutes	53.7	21.3	139	53.6	0.25	Epidermis and Mesophyll	Plant acceptability
s_2Pr	Duration of 2nd probe	minutes	89.5	38.1	127.1	44.3	0.36	Epidermis and Mesophyll	Plant acceptability
%probtimeinC	% of probing spent in C	percentage	19.2	4	14.1	2.5	0.65	All Tissues	Plant acceptability
%probtimeinE1	% of probing spent in E1	percentage	3.4	0.9	26.6	8.8	0.01	Phloem	Plant acceptability
%probtimeinE2	% of probing spent in E2	percentage	64	5.5	50.1	9.3	0.56	Phloem	Plant acceptability
Behaviors in the pathway phase
n_C	Number of C	number	14.7	2.5	9.1	1.6	0.08	All Tissues	Plant acceptability
s_C	Total duration of C	minutes	86.2	17.3	54.7	8.8	0.29	All Tissues	Plant acceptability
a_C	Mean duration of C	minutes	6.4	1.1	6.2	0.3	0.47	All Tissues	Plant acceptability
n_Pr.1E1	Number of probes to the 1st E1 (including the probe of the 1st E1)	number	2.6	0.3	1.9	0.3	0.14	Epidermis and Mesophyll	Plant acceptability
n_pd	Number of pd	number	66.7	15.2	41	5.9	0.49	All Tissues	Plant acceptability
s_pd	Total duration of pd	minutes	5.2	1.2	3.2	0.5	0.47	All Tissues	Plant acceptability
Behaviors associated with the sieve element phase
t_1Erec	Time to first E from start of EPG	minutes	90.8	11.1	48.3	8.2	0.01	Epidermis and Mesophyll	Plant acceptability
s_E	Total duration of E	minutes	307.3	22	339.7	33.5	0.13	Phloem	Plant acceptability
n_E1	Number of E1	number	5.4	1.2	6.3	1	0.38	Phloem	Plant acceptability
s_E1	Total duration of E1	minutes	15.4	4.1	114.9	42.1	0.01	Phloem	Plant acceptability
n_sgE1	Number of single E1	number	2	0.5	1.6	0.6	0.63	Phloem	Plant acceptability
s_sgE1	Total duration of single E1	minutes	6.2	2.3	6.4	4.8	0.44	Phloem	Plant acceptability
t_1E2.rec	Time to first E2 from start of EPG	minutes	100.4	11.2	55.4	9.3	0.004	All Tissues	Plant acceptability
n_E2	Number of E2	number	2.9	0.6	3.6	0.5	0.21	Phloem	Plant acceptability
s_E2	Total duration of E2	minutes	291.9	25.4	224.8	46	0.62	Phloem	Plant acceptability
E2index	Potential E2 index	percentage	76.9	6.5	51.8	10.5	0.06	Phloem	Plant acceptability
%_E1/E12	Contribution of E1 to phloem phase (%)	percentage	7.1	2.3	35.7	10.4	0.01	Phloem	Plant acceptability
Derailed stylet phase (F)
n_F	Number of F	number	3.9	0.8	2.2	0.5	0.12	Epidermis and Mesophyll	Plant acceptability
s_F	Total duration of F	minutes	50.3	11.3	18.2	5	0.03	Epidermis and Mesophyll	Plant acceptability
%probtimeinF	% of probing spent in F	percentage	10.8	2.4	5.2	1.6	0.07	All Tissues	Plant acceptability
Xylem feeding
n_G	Number of G	number	0.5	0.3	1.5	0.6	0.1	Xylem	Plant acceptability
s_G	Duration of G	number	716.9	455.5	801.6	314.7	0.19	Xylem	Plant acceptability
%probtimeinG	% of probing spent in G	percentage	2.6	1.6	4	1.6	0.21	Xylem	Plant acceptability
